# Intestinal LKB1 loss drives a pre-malignant program along the serrated cancer pathway

**DOI:** 10.1101/2023.07.17.548873

**Authors:** S.F. Plugge, H. Ma, J.Y. van der Vaart, J. Sprangers, F.H.M. Morsink, D. Xanthakis, C. Jamieson, K.B.W. Stroot, A.R. Keijzer, T. Margaritis, T. Candelli, R. Straver, J. de Ridder, F.C.P. Holstege, W.W.J. de Leng, G.J.A. Offerhaus, A. Merenda, M.M. Maurice

## Abstract

**Background & Aims:** Heterozygous inactivating mutations of Serine Threonine Kinase 11 (STK11)/Liver Kinase B1 (LKB1) are causative to the Peutz-Jeghers syndrome (PJS), a hereditary disease characterized by gastrointestinal hamartomatous polyposis and increased cancer susceptibility. While LKB1 loss-induced polyp formation has been ascribed to non-epithelial tissues, how LKB1 deficiency increases cancer risk of patients by altering the phenotypical landscape and hierarchical organization of epithelial tissues remains poorly understood.

**Methods:** Using CRISPR/Cas9, we generated heterozygous and homozygous Lkb1-deficient mouse small intestinal and human colon organoids. These organoids were characterized by an integrated approach that combines imaging, bulk and single-cell RNA sequencing and growth factor dependency assays. Our findings were validated in human PJS-derived tissues using immunohistochemistry and linked to colorectal cancer profiles using the TCGA cancer database.

**Results:** Our results reveal that heterozygous Lkb1 loss is sufficient to push intestinal cells into a premalignant transcriptional program associated with serrated colorectal cancer, which is further amplified by loss-of-heterozygosity. This altered epithelial growth state associates with persistent features of regeneration and enhanced EGFR ligand and receptor expression, conferring niche-independent growth properties to Lkb1-deficient organoids. Moreover, our newly generated LKB1-mutant signature is enriched in sporadic serrated colorectal cancer, and synergistic cooperation of Lkb1-deficiency with mutant Kras was experimentally confirmed by assessing organoid growth properties and transcriptomes.

**Conclusions:** Heterozygous loss of LKB1 pushes intestinal cells into a chronic regenerative state which is amplified upon loss-of-heterozygosity. Lkb1-deficiency thereby generates fertile ground for serrated colorectal cancer formation in the intestine, potentially explaining the increased cancer risk observed in PJS.
