## Supplementary material for "Intestinal LKB1 loss drives a pre-malignant program along the serrated cancer pathway": Table S2

### Sheet: Lkb1 het stem vs WT stem 
Gene	Log2FoldChange
ENSMUSG00000097971	1.51521
ENSMUSG00000017493	1.50158
ENSMUSG00000047517	1.18139
ENSMUSG00000101249	1.10231
ENSMUSG00000039221	1.0659
ENSMUSG00000047730	1.01749
ENSMUSG00000025508	0.955934
ENSMUSG00000031558	0.948705
ENSMUSG00000026034	0.909725
ENSMUSG00000055730	0.896738
ENSMUSG00000043716	0.842697
ENSMUSG00000021250	0.828771
ENSMUSG00000038418	0.805286
ENSMUSG00000074183	0.776301
ENSMUSG00000023150	0.755513
ENSMUSG00000045690	0.747798
ENSMUSG00000028713	0.72649
ENSMUSG00000069045	0.722043
ENSMUSG00000026110	0.715416
ENSMUSG00000086567	0.709478
ENSMUSG00000030017	0.706104
ENSMUSG00000025934	0.687766
ENSMUSG00000044860	0.682519
ENSMUSG00000031257	0.652291
ENSMUSG00000053332	0.633101
ENSMUSG00000018623	0.623674
ENSMUSG00000006333	0.620946
ENSMUSG00000038034	0.613141
ENSMUSG00000076258	0.608415
ENSMUSG00000024029	0.605036
ENSMUSG00000038745	0.596497
ENSMUSG00000079440	0.586903
ENSMUSG00000032226	0.585849
ENSMUSG00000089960	0.579619
ENSMUSG00000037361	0.573203
ENSMUSG00000020581	0.55671
ENSMUSG00000026638	0.551463
ENSMUSG00000009378	0.54953
ENSMUSG00000031004	0.547789
ENSMUSG00000025151	0.545558
ENSMUSG00000046330	0.540111
ENSMUSG00000008683	0.538976
ENSMUSG00000052837	0.531567
ENSMUSG00000038733	0.528819
ENSMUSG00000025790	0.525828
ENSMUSG00000025489	0.522144
ENSMUSG00000026051	0.52196
ENSMUSG00000026417	0.512477
ENSMUSG00000052212	0.511646
ENSMUSG00000047180	0.510406
ENSMUSG00000026721	0.510031
ENSMUSG00000060591	0.508681
ENSMUSG00000045005	0.508128
ENSMUSG00000042249	0.506051
ENSMUSG00000067071	0.502215
ENSMUSG00000047675	0.500479
ENSMUSG00000025950	0.497931
ENSMUSG00000027792	0.496828
ENSMUSG00000042207	0.496486
ENSMUSG00000025485	0.491672
ENSMUSG00000027230	0.490326
ENSMUSG00000058325	0.488062
ENSMUSG00000022865	0.486625
ENSMUSG00000060938	0.485047
ENSMUSG00000026149	0.483589
ENSMUSG00000094410	0.482974
ENSMUSG00000036863	0.482463
ENSMUSG00000022949	0.481472
ENSMUSG00000025503	0.478939
ENSMUSG00000053286	0.475914
ENSMUSG00000033717	0.474359
ENSMUSG00000110206	0.473299
ENSMUSG00000050866	0.471718
ENSMUSG00000003429	0.470219
ENSMUSG00000040584	0.465399
ENSMUSG00000034088	0.460384
ENSMUSG00000105987	0.458617
ENSMUSG00000026456	0.458548
ENSMUSG00000069662	0.458192
ENSMUSG00000052146	0.457721
ENSMUSG00000098234	0.456664
ENSMUSG00000067274	0.45605
ENSMUSG00000024942	0.453276
ENSMUSG00000053560	0.453269
ENSMUSG00000045128	0.452967
ENSMUSG00000038209	0.451535
ENSMUSG00000044786	0.451267
ENSMUSG00000025967	0.450591
ENSMUSG00000009905	0.447515
ENSMUSG00000028479	0.447127
ENSMUSG00000012350	0.444656
ENSMUSG00000026126	0.443255
ENSMUSG00000025207	0.442589
ENSMUSG00000021208	0.439799
ENSMUSG00000059070	0.439511
ENSMUSG00000060803	0.434515
ENSMUSG00000079641	0.433251
ENSMUSG00000031886	0.43312
ENSMUSG00000024349	0.431806
ENSMUSG00000037266	0.43119
ENSMUSG00000021025	0.42845
ENSMUSG00000025980	0.427393
ENSMUSG00000050761	0.425388
ENSMUSG00000006301	0.423769
ENSMUSG00000090035	0.423738
ENSMUSG00000009907	0.423445
ENSMUSG00000035165	0.422408
ENSMUSG00000098973	0.420695
ENSMUSG00000026087	0.419563
ENSMUSG00000009927	0.419167
ENSMUSG00000029484	0.418954
ENSMUSG00000057841	0.416405
ENSMUSG00000041769	0.416328
ENSMUSG00000054342	0.41584
ENSMUSG00000025917	0.414575
ENSMUSG00000002881	0.409503
ENSMUSG00000028195	0.409501
ENSMUSG00000073678	0.408913
ENSMUSG00000026234	0.408858
ENSMUSG00000059119	0.406229
ENSMUSG00000007850	0.405984
ENSMUSG00000021749	0.400476
ENSMUSG00000086324	0.399789
ENSMUSG00000037390	0.399725
ENSMUSG00000071644	0.399671
ENSMUSG00000017421	0.397496
ENSMUSG00000025979	0.395441
ENSMUSG00000059325	0.395022
ENSMUSG00000026096	0.394618
ENSMUSG00000041763	0.394158
ENSMUSG00000026566	0.391934
ENSMUSG00000067851	0.391933
ENSMUSG00000032908	0.390177
ENSMUSG00000074578	0.389009
ENSMUSG00000026116	0.387963
ENSMUSG00000037503	0.386523
ENSMUSG00000060036	0.386153
ENSMUSG00000025510	0.386113
ENSMUSG00000038264	0.384673
ENSMUSG00000025290	0.384387
ENSMUSG00000055114	0.384012
ENSMUSG00000027130	0.383927
ENSMUSG00000027695	0.382668
ENSMUSG00000070704	0.382489
ENSMUSG00000039405	0.381816
ENSMUSG00000063457	0.381331
ENSMUSG00000018569	0.381273
ENSMUSG00000021775	0.381232
ENSMUSG00000030213	0.38065
ENSMUSG00000027954	0.380181
ENSMUSG00000046733	0.379706
ENSMUSG00000054065	0.379363
ENSMUSG00000113059	0.378718
ENSMUSG00000022330	0.378038
ENSMUSG00000027315	0.377592
ENSMUSG00000022885	0.376247
ENSMUSG00000061904	0.376051
ENSMUSG00000001583	0.375429
ENSMUSG00000006418	0.374362
ENSMUSG00000046062	0.37402
ENSMUSG00000000740	0.373886
ENSMUSG00000024150	0.373218
ENSMUSG00000062328	0.372417
ENSMUSG00000026377	0.371288
ENSMUSG00000064177	0.37051
ENSMUSG00000058558	0.37042
ENSMUSG00000029322	0.370216
ENSMUSG00000036155	0.369916
ENSMUSG00000031320	0.367891
ENSMUSG00000067336	0.367474
ENSMUSG00000031725	0.367348
ENSMUSG00000025220	0.36476
ENSMUSG00000003848	0.362574
ENSMUSG00000040128	0.362078
ENSMUSG00000030967	0.361857
ENSMUSG00000025066	0.361841
ENSMUSG00000054387	0.36174
ENSMUSG00000093674	0.361693
ENSMUSG00000038618	0.361121
ENSMUSG00000070738	0.360729
ENSMUSG00000025362	0.360503
ENSMUSG00000037236	0.359985
ENSMUSG00000021640	0.358158
ENSMUSG00000025497	0.357873
ENSMUSG00000060147	0.35729
ENSMUSG00000026576	0.357153
ENSMUSG00000074882	0.356866
ENSMUSG00000100826	0.356209
ENSMUSG00000091721	0.356175
ENSMUSG00000013997	0.356039
ENSMUSG00000020889	0.355578
ENSMUSG00000025665	0.354243
ENSMUSG00000038372	0.353431
ENSMUSG00000042510	0.353172
ENSMUSG00000020592	0.35115
ENSMUSG00000040600	0.350824
ENSMUSG00000070473	0.350693
ENSMUSG00000062006	0.349537
ENSMUSG00000055013	0.34874
ENSMUSG00000030970	0.348415
ENSMUSG00000006538	0.34706
ENSMUSG00000030986	0.346174
ENSMUSG00000033032	0.34489
ENSMUSG00000047143	0.343236
ENSMUSG00000042638	0.343023
ENSMUSG00000020205	0.342645
ENSMUSG00000061531	0.342286
ENSMUSG00000028234	0.342179
ENSMUSG00000006005	0.341788
ENSMUSG00000032570	0.340758
ENSMUSG00000019734	0.340485
ENSMUSG00000043789	0.338635
ENSMUSG00000031078	0.338436
ENSMUSG00000008668	0.338224
ENSMUSG00000043909	0.338074
ENSMUSG00000096768	0.337689
ENSMUSG00000026484	0.337599
ENSMUSG00000035498	0.337166
ENSMUSG00000016495	0.336915
ENSMUSG00000026020	0.335184
ENSMUSG00000025326	0.334535
ENSMUSG00000026223	0.334404
ENSMUSG00000026701	0.334121
ENSMUSG00000038235	0.333708
ENSMUSG00000020372	0.333589
ENSMUSG00000037461	0.332556
ENSMUSG00000015961	0.332269
ENSMUSG00000026342	0.331593
ENSMUSG00000003545	0.331474
ENSMUSG00000020640	0.330509
ENSMUSG00000026123	0.330361
ENSMUSG00000029994	0.330295
ENSMUSG00000049339	0.329331
ENSMUSG00000032518	0.32917
ENSMUSG00000070044	0.328936
ENSMUSG00000030714	0.328164
ENSMUSG00000033538	0.327659
ENSMUSG00000058952	0.327255
ENSMUSG00000026254	0.327078
ENSMUSG00000026355	0.326867
ENSMUSG00000056708	0.32683
ENSMUSG00000034994	0.326286
ENSMUSG00000006304	0.325971
ENSMUSG00000028218	0.325915
ENSMUSG00000046688	0.325779
ENSMUSG00000044681	0.323076
ENSMUSG00000035202	0.32267
ENSMUSG00000004880	0.322071
ENSMUSG00000040843	0.32146
ENSMUSG00000083563	0.320697
ENSMUSG00000019960	0.320023
ENSMUSG00000018821	0.319677
ENSMUSG00000031691	0.319602
ENSMUSG00000067288	0.319408
ENSMUSG00000025195	0.319137
ENSMUSG00000026159	0.318952
ENSMUSG00000029260	0.318639
ENSMUSG00000031068	0.318452
ENSMUSG00000066232	0.3183
ENSMUSG00000025499	0.318161
ENSMUSG00000048758	0.316647
ENSMUSG00000038650	0.316288
ENSMUSG00000021134	0.316089
ENSMUSG00000041075	0.315298
ENSMUSG00000025907	0.315158
ENSMUSG00000022747	0.314145
ENSMUSG00000040782	0.313952
ENSMUSG00000066800	0.313897
ENSMUSG00000026202	0.313874
ENSMUSG00000026062	0.313781
ENSMUSG00000022843	0.313247
ENSMUSG00000040111	0.312971
ENSMUSG00000017724	0.312881
ENSMUSG00000006519	0.312439
ENSMUSG00000052062	0.311676
ENSMUSG00000074129	0.31146
ENSMUSG00000020994	0.311341
ENSMUSG00000004364	0.310847
ENSMUSG00000032336	0.310227
ENSMUSG00000025147	0.308262
ENSMUSG00000033379	0.307597
ENSMUSG00000068039	0.307258
ENSMUSG00000037395	0.307186
ENSMUSG00000027610	0.306958
ENSMUSG00000036275	0.306365
ENSMUSG00000041328	0.305276
ENSMUSG00000030560	0.304559
ENSMUSG00000078813	0.304479
ENSMUSG00000071172	0.30422
ENSMUSG00000026385	0.303318
ENSMUSG00000021482	0.303262
ENSMUSG00000047230	0.303059
ENSMUSG00000032038	0.302437
ENSMUSG00000035506	0.302362
ENSMUSG00000026175	0.301942
ENSMUSG00000038335	0.301792
ENSMUSG00000022684	0.301651
ENSMUSG00000025465	0.301485
ENSMUSG00000031939	0.301329
ENSMUSG00000037519	0.300879
ENSMUSG00000044340	0.3006
ENSMUSG00000041408	0.30019
ENSMUSG00000030272	0.300117
ENSMUSG00000042396	0.299529
ENSMUSG00000022508	0.299206
ENSMUSG00000053819	0.299041
ENSMUSG00000031403	0.299038
ENSMUSG00000045991	0.299034
ENSMUSG00000015755	0.298178
ENSMUSG00000031729	0.298075
ENSMUSG00000032288	0.297891
ENSMUSG00000040952	0.297758
ENSMUSG00000017707	0.297389
ENSMUSG00000026694	0.297198
ENSMUSG00000024097	0.297138
ENSMUSG00000027327	0.296705
ENSMUSG00000058886	0.296393
ENSMUSG00000061315	0.295166
ENSMUSG00000029651	0.295118
ENSMUSG00000032042	0.295072
ENSMUSG00000038143	0.295009
ENSMUSG00000015291	0.294578
ENSMUSG00000005148	0.294527
ENSMUSG00000014773	0.29451
ENSMUSG00000074108	0.293397
ENSMUSG00000028832	0.292528
ENSMUSG00000030364	0.292136
ENSMUSG00000032231	0.292102
ENSMUSG00000037742	0.291474
ENSMUSG00000022528	0.290909
ENSMUSG00000001627	0.290328
ENSMUSG00000022774	0.290133
ENSMUSG00000018707	0.289755
ENSMUSG00000061232	0.289272
ENSMUSG00000007739	0.288965
ENSMUSG00000032348	0.288729
ENSMUSG00000002395	0.287577
ENSMUSG00000062997	0.287449
ENSMUSG00000035441	0.286861
ENSMUSG00000040936	0.285511
ENSMUSG00000019505	0.28457
ENSMUSG00000017119	0.284156
ENSMUSG00000055629	0.283685
ENSMUSG00000021027	0.283265
ENSMUSG00000036333	0.283264
ENSMUSG00000041560	0.28307
ENSMUSG00000019820	0.282997
ENSMUSG00000020777	0.282602
ENSMUSG00000031422	0.282499
ENSMUSG00000041040	0.282494
ENSMUSG00000075015	0.281942
ENSMUSG00000020827	0.281857
ENSMUSG00000029328	0.281857
ENSMUSG00000007891	0.281222
ENSMUSG00000037995	0.281037
ENSMUSG00000033628	0.280719
ENSMUSG00000078945	0.280608
ENSMUSG00000032528	0.280482
ENSMUSG00000032883	0.280108
ENSMUSG00000024902	0.279962
ENSMUSG00000027801	0.279925
ENSMUSG00000110631	0.279811
ENSMUSG00000020385	0.279615
ENSMUSG00000071054	0.279334
ENSMUSG00000048970	0.278385
ENSMUSG00000041439	0.27776
ENSMUSG00000020519	0.27755
ENSMUSG00000034563	0.277266
ENSMUSG00000056220	0.277158
ENSMUSG00000029720	0.276899
ENSMUSG00000027706	0.276383
ENSMUSG00000051285	0.276076
ENSMUSG00000025332	0.275604
ENSMUSG00000029705	0.275385
ENSMUSG00000061306	0.275054
ENSMUSG00000025487	0.274838
ENSMUSG00000022026	0.274172
ENSMUSG00000027663	0.273317
ENSMUSG00000020142	0.27301
ENSMUSG00000042675	0.272987
ENSMUSG00000041301	0.272984
ENSMUSG00000026608	0.272672
ENSMUSG00000015090	0.272523
ENSMUSG00000038855	0.272324
ENSMUSG00000028822	0.272298
ENSMUSG00000029817	0.272034
ENSMUSG00000059263	0.271988
ENSMUSG00000031262	0.271686
ENSMUSG00000041605	0.271664
ENSMUSG00000070348	0.271495
ENSMUSG00000026192	0.271326
ENSMUSG00000026639	0.271324
ENSMUSG00000005803	0.269943
ENSMUSG00000057863	0.268462
ENSMUSG00000044734	0.268103
ENSMUSG00000037791	0.267915
ENSMUSG00000026112	0.267841
ENSMUSG00000030231	0.267705
ENSMUSG00000031904	0.267396
ENSMUSG00000029992	0.266867
ENSMUSG00000027905	0.265981
ENSMUSG00000028798	0.265964
ENSMUSG00000060260	0.265907
ENSMUSG00000034957	0.265904
ENSMUSG00000009535	0.265896
ENSMUSG00000058793	0.265877
ENSMUSG00000024955	0.265768
ENSMUSG00000028392	0.265669
ENSMUSG00000034485	0.265592
ENSMUSG00000026269	0.264922
ENSMUSG00000108414	0.264068
ENSMUSG00000058594	0.2637
ENSMUSG00000029084	0.263146
ENSMUSG00000026617	0.26311
ENSMUSG00000022221	0.262918
ENSMUSG00000026500	0.262783
ENSMUSG00000029614	0.262734
ENSMUSG00000062284	0.262374
ENSMUSG00000031379	0.26237
ENSMUSG00000030207	0.261442
ENSMUSG00000028618	0.261297
ENSMUSG00000032536	0.261179
ENSMUSG00000007041	0.261136
ENSMUSG00000021686	0.260924
ENSMUSG00000004394	0.260806
ENSMUSG00000029238	0.260609
ENSMUSG00000056268	0.259822
ENSMUSG00000025060	0.259504
ENSMUSG00000044254	0.25938
ENSMUSG00000002985	0.259021
ENSMUSG00000028683	0.258475
ENSMUSG00000021024	0.258412
ENSMUSG00000029385	0.257471
ENSMUSG00000073702	0.257275
ENSMUSG00000038633	0.257214
ENSMUSG00000015656	0.257101
ENSMUSG00000045216	0.256968
ENSMUSG00000024998	0.256778
ENSMUSG00000005251	0.256727
ENSMUSG00000062014	0.255918
ENSMUSG00000026618	0.255823
ENSMUSG00000031072	0.255812
ENSMUSG00000025959	0.255329
ENSMUSG00000028879	0.255229
ENSMUSG00000055866	0.255104
ENSMUSG00000024045	0.255065
ENSMUSG00000024131	0.254566
ENSMUSG00000020585	0.254398
ENSMUSG00000006642	0.254236
ENSMUSG00000086429	0.254159
ENSMUSG00000010175	0.25361
ENSMUSG00000025794	0.252521
ENSMUSG00000042197	0.252403
ENSMUSG00000030048	0.252198
ENSMUSG00000026603	0.252032
ENSMUSG00000068876	0.251882
ENSMUSG00000016382	0.251809
ENSMUSG00000032604	0.251364
ENSMUSG00000042492	0.25118
ENSMUSG00000018417	0.250642
ENSMUSG00000030313	0.250558
ENSMUSG00000025888	0.250062
ENSMUSG00000055723	-0.25014
ENSMUSG00000028980	-0.250157
ENSMUSG00000055024	-0.250594
ENSMUSG00000025374	-0.250638
ENSMUSG00000040945	-0.250901
ENSMUSG00000027349	-0.250912
ENSMUSG00000033863	-0.251293
ENSMUSG00000028273	-0.251771
ENSMUSG00000032010	-0.251907
ENSMUSG00000062619	-0.252053
ENSMUSG00000034192	-0.252155
ENSMUSG00000028397	-0.252236
ENSMUSG00000061981	-0.252675
ENSMUSG00000022706	-0.252805
ENSMUSG00000038366	-0.252988
ENSMUSG00000007570	-0.253006
ENSMUSG00000029030	-0.253107
ENSMUSG00000028884	-0.253172
ENSMUSG00000035048	-0.253191
ENSMUSG00000022629	-0.253193
ENSMUSG00000021417	-0.253295
ENSMUSG00000044934	-0.253554
ENSMUSG00000001056	-0.254055
ENSMUSG00000061666	-0.254075
ENSMUSG00000006315	-0.254145
ENSMUSG00000063077	-0.254245
ENSMUSG00000022779	-0.254294
ENSMUSG00000054598	-0.254506
ENSMUSG00000028837	-0.25476
ENSMUSG00000020402	-0.255098
ENSMUSG00000036751	-0.255312
ENSMUSG00000019883	-0.255413
ENSMUSG00000059895	-0.255693
ENSMUSG00000027715	-0.255825
ENSMUSG00000029062	-0.256051
ENSMUSG00000002984	-0.256081
ENSMUSG00000016624	-0.25654
ENSMUSG00000014075	-0.256894
ENSMUSG00000018770	-0.257135
ENSMUSG00000043439	-0.25726
ENSMUSG00000022234	-0.257907
ENSMUSG00000024747	-0.257925
ENSMUSG00000018651	-0.258453
ENSMUSG00000020097	-0.258454
ENSMUSG00000039615	-0.2585
ENSMUSG00000048307	-0.258586
ENSMUSG00000020099	-0.25865
ENSMUSG00000042043	-0.258809
ENSMUSG00000029366	-0.259191
ENSMUSG00000063694	-0.259615
ENSMUSG00000022450	-0.259639
ENSMUSG00000089764	-0.259707
ENSMUSG00000074738	-0.259971
ENSMUSG00000019804	-0.260163
ENSMUSG00000022634	-0.260389
ENSMUSG00000032344	-0.260601
ENSMUSG00000020098	-0.260689
ENSMUSG00000058290	-0.260734
ENSMUSG00000023050	-0.260906
ENSMUSG00000021733	-0.26102
ENSMUSG00000047139	-0.261526
ENSMUSG00000032113	-0.261606
ENSMUSG00000025381	-0.261666
ENSMUSG00000032349	-0.261752
ENSMUSG00000026895	-0.261775
ENSMUSG00000028455	-0.261963
ENSMUSG00000094724	-0.262066
ENSMUSG00000033685	-0.262336
ENSMUSG00000022453	-0.262716
ENSMUSG00000030088	-0.262734
ENSMUSG00000034285	-0.26282
ENSMUSG00000016534	-0.262965
ENSMUSG00000067235	-0.263148
ENSMUSG00000047260	-0.263489
ENSMUSG00000022607	-0.263575
ENSMUSG00000075304	-0.263988
ENSMUSG00000008036	-0.264336
ENSMUSG00000041961	-0.264462
ENSMUSG00000030780	-0.264567
ENSMUSG00000078954	-0.264735
ENSMUSG00000044496	-0.264951
ENSMUSG00000036402	-0.265157
ENSMUSG00000059323	-0.265165
ENSMUSG00000031633	-0.265364
ENSMUSG00000056665	-0.265459
ENSMUSG00000002808	-0.266066
ENSMUSG00000042985	-0.2662
ENSMUSG00000023987	-0.266217
ENSMUSG00000022404	-0.266603
ENSMUSG00000029414	-0.266666
ENSMUSG00000096210	-0.266895
ENSMUSG00000027357	-0.266969
ENSMUSG00000005672	-0.267268
ENSMUSG00000023973	-0.267282
ENSMUSG00000024352	-0.26755
ENSMUSG00000029552	-0.268198
ENSMUSG00000034275	-0.269423
ENSMUSG00000024590	-0.269998
ENSMUSG00000032667	-0.270253
ENSMUSG00000035944	-0.270939
ENSMUSG00000018415	-0.271019
ENSMUSG00000002015	-0.271134
ENSMUSG00000028671	-0.271644
ENSMUSG00000032294	-0.271687
ENSMUSG00000040018	-0.27176
ENSMUSG00000081534	-0.271854
ENSMUSG00000052949	-0.272017
ENSMUSG00000020629	-0.272624
ENSMUSG00000022568	-0.272625
ENSMUSG00000068823	-0.273081
ENSMUSG00000032330	-0.273106
ENSMUSG00000030718	-0.273502
ENSMUSG00000038622	-0.273513
ENSMUSG00000020023	-0.27369
ENSMUSG00000029102	-0.274117
ENSMUSG00000040706	-0.274997
ENSMUSG00000022210	-0.275385
ENSMUSG00000020277	-0.275685
ENSMUSG00000056394	-0.275863
ENSMUSG00000035896	-0.276101
ENSMUSG00000022323	-0.276226
ENSMUSG00000016541	-0.276721
ENSMUSG00000022387	-0.276971
ENSMUSG00000052396	-0.278108
ENSMUSG00000035473	-0.278523
ENSMUSG00000001175	-0.278558
ENSMUSG00000028394	-0.278907
ENSMUSG00000022972	-0.279082
ENSMUSG00000029465	-0.279505
ENSMUSG00000014554	-0.280005
ENSMUSG00000038812	-0.280107
ENSMUSG00000038943	-0.280258
ENSMUSG00000022428	-0.280861
ENSMUSG00000047613	-0.281116
ENSMUSG00000027506	-0.281388
ENSMUSG00000033099	-0.281612
ENSMUSG00000034022	-0.281835
ENSMUSG00000050310	-0.281957
ENSMUSG00000041881	-0.282155
ENSMUSG00000072653	-0.282195
ENSMUSG00000058355	-0.28289
ENSMUSG00000023456	-0.283448
ENSMUSG00000049775	-0.284053
ENSMUSG00000031533	-0.285164
ENSMUSG00000033429	-0.285172
ENSMUSG00000021102	-0.285261
ENSMUSG00000073433	-0.285266
ENSMUSG00000018677	-0.285937
ENSMUSG00000019823	-0.286302
ENSMUSG00000028975	-0.286409
ENSMUSG00000051934	-0.286863
ENSMUSG00000002147	-0.287298
ENSMUSG00000014592	-0.28748
ENSMUSG00000023904	-0.287508
ENSMUSG00000028278	-0.287722
ENSMUSG00000024975	-0.288249
ENSMUSG00000063550	-0.288417
ENSMUSG00000025135	-0.288474
ENSMUSG00000031575	-0.288612
ENSMUSG00000029482	-0.289702
ENSMUSG00000028452	-0.289741
ENSMUSG00000042613	-0.289931
ENSMUSG00000001105	-0.290768
ENSMUSG00000027187	-0.290782
ENSMUSG00000023020	-0.290792
ENSMUSG00000037991	-0.290923
ENSMUSG00000006728	-0.291268
ENSMUSG00000031987	-0.291482
ENSMUSG00000057375	-0.291792
ENSMUSG00000068101	-0.291927
ENSMUSG00000015002	-0.292048
ENSMUSG00000038872	-0.292334
ENSMUSG00000047547	-0.292878
ENSMUSG00000022033	-0.29316
ENSMUSG00000062981	-0.293257
ENSMUSG00000035455	-0.293692
ENSMUSG00000020607	-0.295067
ENSMUSG00000028416	-0.295452
ENSMUSG00000056973	-0.295473
ENSMUSG00000034345	-0.295591
ENSMUSG00000023830	-0.295714
ENSMUSG00000001082	-0.296243
ENSMUSG00000053929	-0.297362
ENSMUSG00000029713	-0.299031
ENSMUSG00000025086	-0.300194
ENSMUSG00000012483	-0.300942
ENSMUSG00000021062	-0.301183
ENSMUSG00000005299	-0.30164
ENSMUSG00000003528	-0.301896
ENSMUSG00000025027	-0.302068
ENSMUSG00000027637	-0.30235
ENSMUSG00000048782	-0.302518
ENSMUSG00000042808	-0.302931
ENSMUSG00000041528	-0.303156
ENSMUSG00000021694	-0.303158
ENSMUSG00000026961	-0.303487
ENSMUSG00000029050	-0.303668
ENSMUSG00000022978	-0.305256
ENSMUSG00000059791	-0.305592
ENSMUSG00000031490	-0.306355
ENSMUSG00000078348	-0.306394
ENSMUSG00000070639	-0.30656
ENSMUSG00000022708	-0.306662
ENSMUSG00000068735	-0.306714
ENSMUSG00000022191	-0.307221
ENSMUSG00000027018	-0.30733
ENSMUSG00000018293	-0.307953
ENSMUSG00000035093	-0.308403
ENSMUSG00000029153	-0.308743
ENSMUSG00000016559	-0.310027
ENSMUSG00000027133	-0.310458
ENSMUSG00000025161	-0.310492
ENSMUSG00000021252	-0.310992
ENSMUSG00000021114	-0.311801
ENSMUSG00000025173	-0.311969
ENSMUSG00000024479	-0.312087
ENSMUSG00000029730	-0.312846
ENSMUSG00000023571	-0.312965
ENSMUSG00000039671	-0.312982
ENSMUSG00000025007	-0.313253
ENSMUSG00000024646	-0.313617
ENSMUSG00000049299	-0.313631
ENSMUSG00000031701	-0.313679
ENSMUSG00000029034	-0.314715
ENSMUSG00000022337	-0.314892
ENSMUSG00000022195	-0.316218
ENSMUSG00000034663	-0.316437
ENSMUSG00000044627	-0.316726
ENSMUSG00000001665	-0.317613
ENSMUSG00000053110	-0.317706
ENSMUSG00000052369	-0.319687
ENSMUSG00000051483	-0.32041
ENSMUSG00000040761	-0.320542
ENSMUSG00000014245	-0.321799
ENSMUSG00000037643	-0.322261
ENSMUSG00000072949	-0.322906
ENSMUSG00000027562	-0.322942
ENSMUSG00000026827	-0.32326
ENSMUSG00000031024	-0.323349
ENSMUSG00000025991	-0.323574
ENSMUSG00000002524	-0.323591
ENSMUSG00000051853	-0.323596
ENSMUSG00000024640	-0.323942
ENSMUSG00000033809	-0.323952
ENSMUSG00000023004	-0.324956
ENSMUSG00000021831	-0.325273
ENSMUSG00000024800	-0.326412
ENSMUSG00000041815	-0.326436
ENSMUSG00000029066	-0.326631
ENSMUSG00000022407	-0.327037
ENSMUSG00000020496	-0.327119
ENSMUSG00000021196	-0.329666
ENSMUSG00000020483	-0.331207
ENSMUSG00000023235	-0.331452
ENSMUSG00000030697	-0.331577
ENSMUSG00000017781	-0.331895
ENSMUSG00000019818	-0.333808
ENSMUSG00000029028	-0.334956
ENSMUSG00000032350	-0.335314
ENSMUSG00000004099	-0.3377
ENSMUSG00000015112	-0.33802
ENSMUSG00000030695	-0.338086
ENSMUSG00000068267	-0.3382
ENSMUSG00000025076	-0.338346
ENSMUSG00000048234	-0.339272
ENSMUSG00000029752	-0.339991
ENSMUSG00000089715	-0.340522
ENSMUSG00000001270	-0.340617
ENSMUSG00000022244	-0.340721
ENSMUSG00000018585	-0.341383
ENSMUSG00000022253	-0.341714
ENSMUSG00000029715	-0.342084
ENSMUSG00000028988	-0.342292
ENSMUSG00000027997	-0.342565
ENSMUSG00000022742	-0.343287
ENSMUSG00000006800	-0.343334
ENSMUSG00000048578	-0.344147
ENSMUSG00000000957	-0.344806
ENSMUSG00000006782	-0.346786
ENSMUSG00000021998	-0.347454
ENSMUSG00000022235	-0.347802
ENSMUSG00000031626	-0.347879
ENSMUSG00000071014	-0.348293
ENSMUSG00000037119	-0.34848
ENSMUSG00000078765	-0.34883
ENSMUSG00000019872	-0.350191
ENSMUSG00000023015	-0.350614
ENSMUSG00000022200	-0.350655
ENSMUSG00000035936	-0.350784
ENSMUSG00000040562	-0.350977
ENSMUSG00000025034	-0.352346
ENSMUSG00000038393	-0.353142
ENSMUSG00000016554	-0.35323
ENSMUSG00000033228	-0.35375
ENSMUSG00000020307	-0.354412
ENSMUSG00000074715	-0.354641
ENSMUSG00000022635	-0.358748
ENSMUSG00000028066	-0.359313
ENSMUSG00000016619	-0.359798
ENSMUSG00000018042	-0.360398
ENSMUSG00000022415	-0.36058
ENSMUSG00000009585	-0.361176
ENSMUSG00000002778	-0.363123
ENSMUSG00000004270	-0.363439
ENSMUSG00000022338	-0.364525
ENSMUSG00000093930	-0.364676
ENSMUSG00000024271	-0.365149
ENSMUSG00000110266	-0.366371
ENSMUSG00000056671	-0.367119
ENSMUSG00000036309	-0.367415
ENSMUSG00000033237	-0.367792
ENSMUSG00000021427	-0.367837
ENSMUSG00000020935	-0.36941
ENSMUSG00000021607	-0.370343
ENSMUSG00000010095	-0.373608
ENSMUSG00000022436	-0.373778
ENSMUSG00000100862	-0.374882
ENSMUSG00000023030	-0.375119
ENSMUSG00000025403	-0.379515
ENSMUSG00000071657	-0.3807
ENSMUSG00000091780	-0.38189
ENSMUSG00000040616	-0.382914
ENSMUSG00000024664	-0.383066
ENSMUSG00000029598	-0.383334
ENSMUSG00000050856	-0.383728
ENSMUSG00000041736	-0.383948
ENSMUSG00000053411	-0.385186
ENSMUSG00000039410	-0.391977
ENSMUSG00000022557	-0.392961
ENSMUSG00000022300	-0.396477
ENSMUSG00000029060	-0.397054
ENSMUSG00000032374	-0.397939
ENSMUSG00000039953	-0.397953
ENSMUSG00000020444	-0.398804
ENSMUSG00000027999	-0.400661
ENSMUSG00000018796	-0.401427
ENSMUSG00000022400	-0.401732
ENSMUSG00000074207	-0.407962
ENSMUSG00000003813	-0.411122
ENSMUSG00000030357	-0.411288
ENSMUSG00000029055	-0.411593
ENSMUSG00000024869	-0.413581
ENSMUSG00000103458	-0.417077
ENSMUSG00000030298	-0.419876
ENSMUSG00000023286	-0.420751
ENSMUSG00000020922	-0.42109
ENSMUSG00000078566	-0.423178
ENSMUSG00000029580	-0.42396
ENSMUSG00000031838	-0.424416
ENSMUSG00000003344	-0.425853
ENSMUSG00000024844	-0.427078
ENSMUSG00000020680	-0.427771
ENSMUSG00000072501	-0.431299
ENSMUSG00000040204	-0.434036
ENSMUSG00000022283	-0.43418
ENSMUSG00000061360	-0.434259
ENSMUSG00000041936	-0.43608
ENSMUSG00000022403	-0.436953
ENSMUSG00000029036	-0.437573
ENSMUSG00000042712	-0.438179
ENSMUSG00000031451	-0.43847
ENSMUSG00000003868	-0.438653
ENSMUSG00000005069	-0.440049
ENSMUSG00000060992	-0.440429
ENSMUSG00000029632	-0.442615
ENSMUSG00000003814	-0.442814
ENSMUSG00000022427	-0.447181
ENSMUSG00000046727	-0.447564
ENSMUSG00000038295	-0.44801
ENSMUSG00000006219	-0.448191
ENSMUSG00000022314	-0.449799
ENSMUSG00000044147	-0.450742
ENSMUSG00000027203	-0.450866
ENSMUSG00000095567	-0.451646
ENSMUSG00000003955	-0.461034
ENSMUSG00000030189	-0.462301
ENSMUSG00000023048	-0.464037
ENSMUSG00000033088	-0.465155
ENSMUSG00000027030	-0.467459
ENSMUSG00000022223	-0.470039
ENSMUSG00000025481	-0.470674
ENSMUSG00000078515	-0.474148
ENSMUSG00000023175	-0.474376
ENSMUSG00000022285	-0.477636
ENSMUSG00000027808	-0.47913
ENSMUSG00000033022	-0.479899
ENSMUSG00000021280	-0.480015
ENSMUSG00000022378	-0.484079
ENSMUSG00000037145	-0.485884
ENSMUSG00000001123	-0.486153
ENSMUSG00000029910	-0.488959
ENSMUSG00000027160	-0.492038
ENSMUSG00000039852	-0.492152
ENSMUSG00000063229	-0.49486
ENSMUSG00000028961	-0.495453
ENSMUSG00000027605	-0.50062
ENSMUSG00000029068	-0.504946
ENSMUSG00000022571	-0.508112
ENSMUSG00000035227	-0.509223
ENSMUSG00000036678	-0.51517
ENSMUSG00000066026	-0.515325
ENSMUSG00000058216	-0.516596
ENSMUSG00000022354	-0.524593
ENSMUSG00000020022	-0.52954
ENSMUSG00000023057	-0.533762
ENSMUSG00000029038	-0.538087
ENSMUSG00000028977	-0.539126
ENSMUSG00000023067	-0.541064
ENSMUSG00000006369	-0.541317
ENSMUSG00000028937	-0.544819
ENSMUSG00000049521	-0.545547
ENSMUSG00000022360	-0.548354
ENSMUSG00000022265	-0.549683
ENSMUSG00000062397	-0.551935
ENSMUSG00000028936	-0.552509
ENSMUSG00000020649	-0.557382
ENSMUSG00000024691	-0.558277
ENSMUSG00000022551	-0.560044
ENSMUSG00000028960	-0.56239
ENSMUSG00000032081	-0.570867
ENSMUSG00000022443	-0.574775
ENSMUSG00000022477	-0.57516
ENSMUSG00000018126	-0.575548
ENSMUSG00000006442	-0.581378
ENSMUSG00000005732	-0.586507
ENSMUSG00000014313	-0.597598
ENSMUSG00000029063	-0.599416
ENSMUSG00000029076	-0.608085
ENSMUSG00000026664	-0.61313
ENSMUSG00000028955	-0.618622
ENSMUSG00000005268	-0.622477
ENSMUSG00000023169	-0.62337
ENSMUSG00000059060	-0.623726
ENSMUSG00000000346	-0.627264
ENSMUSG00000028964	-0.630756
ENSMUSG00000027761	-0.632046
ENSMUSG00000022241	-0.636869
ENSMUSG00000065990	-0.636876
ENSMUSG00000022205	-0.658292
ENSMUSG00000074445	-0.661162
ENSMUSG00000028943	-0.674399
ENSMUSG00000054422	-0.6771
ENSMUSG00000029048	-0.680405
ENSMUSG00000056851	-0.695998
ENSMUSG00000033721	-0.742182
ENSMUSG00000063524	-0.74829
ENSMUSG00000009575	-0.751089
ENSMUSG00000005354	-0.766914
ENSMUSG00000037465	-0.780541
ENSMUSG00000033020	-0.781384
ENSMUSG00000044894	-0.789448
ENSMUSG00000027189	-0.801797
ENSMUSG00000029814	-0.81041
ENSMUSG00000022587	-0.817539
ENSMUSG00000029064	-0.819142
ENSMUSG00000096001	-0.883485
ENSMUSG00000037071	-0.908955
ENSMUSG00000103711	-1.00706
ENSMUSG00000040659	-1.0225
ENSMUSG00000031762	-1.237
ENSMUSG00000005125	-1.29756
ENSMUSG00000031765	-1.31539
ENSMUSG00000025492	-2.29876

### Sheet: Lkb1 hom bud stem vs WT stem
Gene	Log2FoldChange
ENSMUSG00000037145	1.83693
ENSMUSG00000058908	1.80299
ENSMUSG00000001025	1.57258
ENSMUSG00000073987	1.36116
ENSMUSG00000024659	1.20347
ENSMUSG00000021250	1.08567
ENSMUSG00000023031	1.06947
ENSMUSG00000037361	0.983769
ENSMUSG00000027907	0.890304
ENSMUSG00000029322	0.875467
ENSMUSG00000057092	0.862873
ENSMUSG00000035165	0.859403
ENSMUSG00000025037	0.837997
ENSMUSG00000025467	0.836318
ENSMUSG00000005087	0.825172
ENSMUSG00000032231	0.758711
ENSMUSG00000049382	0.754814
ENSMUSG00000058600	0.725264
ENSMUSG00000025283	0.717473
ENSMUSG00000037390	0.71469
ENSMUSG00000020205	0.708892
ENSMUSG00000006360	0.686511
ENSMUSG00000040605	0.682106
ENSMUSG00000020581	0.678452
ENSMUSG00000110206	0.657289
ENSMUSG00000060147	0.644174
ENSMUSG00000020469	0.644059
ENSMUSG00000023034	0.640074
ENSMUSG00000005148	0.638776
ENSMUSG00000009013	0.631423
ENSMUSG00000021025	0.605157
ENSMUSG00000019943	0.599078
ENSMUSG00000000628	0.591235
ENSMUSG00000018821	0.590942
ENSMUSG00000086567	0.590318
ENSMUSG00000052146	0.589733
ENSMUSG00000050335	0.58582
ENSMUSG00000076432	0.573972
ENSMUSG00000021263	0.570262
ENSMUSG00000003541	0.558254
ENSMUSG00000008683	0.556257
ENSMUSG00000029860	0.554143
ENSMUSG00000015932	0.550498
ENSMUSG00000004665	0.547816
ENSMUSG00000021270	0.544027
ENSMUSG00000028063	0.543497
ENSMUSG00000022283	0.54036
ENSMUSG00000050914	0.536452
ENSMUSG00000001175	0.535155
ENSMUSG00000063856	0.532668
ENSMUSG00000074183	0.527273
ENSMUSG00000021024	0.514923
ENSMUSG00000020973	0.509103
ENSMUSG00000047230	0.507701
ENSMUSG00000052837	0.499437
ENSMUSG00000041301	0.49791
ENSMUSG00000021282	0.497748
ENSMUSG00000018102	0.496171
ENSMUSG00000085042	0.493178
ENSMUSG00000113902	0.492465
ENSMUSG00000021290	0.488359
ENSMUSG00000035329	0.487499
ENSMUSG00000018569	0.486073
ENSMUSG00000022330	0.484221
ENSMUSG00000030587	0.481409
ENSMUSG00000079641	0.479927
ENSMUSG00000028699	0.4793
ENSMUSG00000094122	0.474395
ENSMUSG00000105987	0.474316
ENSMUSG00000001739	0.47191
ENSMUSG00000043716	0.469074
ENSMUSG00000042306	0.462125
ENSMUSG00000062006	0.462123
ENSMUSG00000021266	0.462073
ENSMUSG00000026034	0.45563
ENSMUSG00000005089	0.451416
ENSMUSG00000032265	0.450117
ENSMUSG00000063524	0.449482
ENSMUSG00000046804	0.446824
ENSMUSG00000029484	0.443028
ENSMUSG00000041571	0.441412
ENSMUSG00000020671	0.437499
ENSMUSG00000028719	0.43381
ENSMUSG00000000078	0.433792
ENSMUSG00000060938	0.432881
ENSMUSG00000020994	0.432083
ENSMUSG00000093674	0.428489
ENSMUSG00000035021	0.426365
ENSMUSG00000070304	0.42603
ENSMUSG00000063354	0.423645
ENSMUSG00000025362	0.42214
ENSMUSG00000020108	0.420473
ENSMUSG00000020570	0.420314
ENSMUSG00000102070	0.420039
ENSMUSG00000071379	0.419227
ENSMUSG00000035105	0.417746
ENSMUSG00000020376	0.417161
ENSMUSG00000021264	0.412628
ENSMUSG00000025290	0.411657
ENSMUSG00000023043	0.411198
ENSMUSG00000014077	0.411057
ENSMUSG00000020585	0.409576
ENSMUSG00000097312	0.409366
ENSMUSG00000005672	0.406748
ENSMUSG00000044393	0.406244
ENSMUSG00000021079	0.40539
ENSMUSG00000031841	0.404531
ENSMUSG00000028936	0.402888
ENSMUSG00000030413	0.401483
ENSMUSG00000029135	0.40082
ENSMUSG00000031996	0.398233
ENSMUSG00000027533	0.397284
ENSMUSG00000070473	0.397026
ENSMUSG00000024810	0.396916
ENSMUSG00000009927	0.396215
ENSMUSG00000038732	0.395236
ENSMUSG00000020911	0.394461
ENSMUSG00000048992	0.391909
ENSMUSG00000032369	0.390968
ENSMUSG00000057841	0.390236
ENSMUSG00000038418	0.389677
ENSMUSG00000033213	0.389376
ENSMUSG00000024899	0.389
ENSMUSG00000003429	0.388915
ENSMUSG00000030208	0.388885
ENSMUSG00000023827	0.388258
ENSMUSG00000054302	0.388044
ENSMUSG00000005625	0.386302
ENSMUSG00000003970	0.385828
ENSMUSG00000018126	0.385606
ENSMUSG00000060675	0.384273
ENSMUSG00000019179	0.384159
ENSMUSG00000025161	0.382562
ENSMUSG00000025204	0.378262
ENSMUSG00000071644	0.377698
ENSMUSG00000021243	0.377486
ENSMUSG00000104960	0.374511
ENSMUSG00000096001	0.374173
ENSMUSG00000044408	0.373545
ENSMUSG00000021248	0.370702
ENSMUSG00000098234	0.370661
ENSMUSG00000022265	0.370543
ENSMUSG00000024039	0.370539
ENSMUSG00000032557	0.369403
ENSMUSG00000037787	0.36925
ENSMUSG00000027315	0.366579
ENSMUSG00000097494	0.365303
ENSMUSG00000033684	0.365186
ENSMUSG00000024902	0.363966
ENSMUSG00000040891	0.363771
ENSMUSG00000031391	0.36165
ENSMUSG00000042808	0.359549
ENSMUSG00000000184	0.359449
ENSMUSG00000095280	0.357229
ENSMUSG00000008668	0.356769
ENSMUSG00000021040	0.355329
ENSMUSG00000003161	0.352078
ENSMUSG00000000740	0.350684
ENSMUSG00000021365	0.350655
ENSMUSG00000031877	0.350092
ENSMUSG00000074457	0.349219
ENSMUSG00000067288	0.347976
ENSMUSG00000023039	0.347393
ENSMUSG00000021149	0.347234
ENSMUSG00000020634	0.344065
ENSMUSG00000021096	0.344022
ENSMUSG00000035011	0.342393
ENSMUSG00000060950	0.342175
ENSMUSG00000068874	0.340617
ENSMUSG00000086583	0.340166
ENSMUSG00000056962	0.339319
ENSMUSG00000045128	0.33864
ENSMUSG00000022186	0.338588
ENSMUSG00000034994	0.338287
ENSMUSG00000022841	0.338027
ENSMUSG00000029449	0.33759
ENSMUSG00000002881	0.336641
ENSMUSG00000027610	0.336331
ENSMUSG00000025278	0.335768
ENSMUSG00000044734	0.335538
ENSMUSG00000019969	0.334065
ENSMUSG00000083563	0.333783
ENSMUSG00000015970	0.333355
ENSMUSG00000006301	0.332852
ENSMUSG00000024750	0.332388
ENSMUSG00000061517	0.331092
ENSMUSG00000022391	0.330972
ENSMUSG00000021279	0.330777
ENSMUSG00000020592	0.330487
ENSMUSG00000053964	0.330198
ENSMUSG00000028479	0.329339
ENSMUSG00000022094	0.328786
ENSMUSG00000021111	0.328305
ENSMUSG00000060636	0.326744
ENSMUSG00000013766	0.326214
ENSMUSG00000041841	0.32503
ENSMUSG00000021037	0.324344
ENSMUSG00000001729	0.323994
ENSMUSG00000034064	0.322398
ENSMUSG00000027327	0.321641
ENSMUSG00000028128	0.321038
ENSMUSG00000039001	0.320736
ENSMUSG00000029250	0.319742
ENSMUSG00000049577	0.319694
ENSMUSG00000037253	0.318542
ENSMUSG00000034602	0.318476
ENSMUSG00000021012	0.317767
ENSMUSG00000037149	0.316179
ENSMUSG00000045817	0.315981
ENSMUSG00000031320	0.315184
ENSMUSG00000021072	0.315088
ENSMUSG00000030403	0.31472
ENSMUSG00000021178	0.314354
ENSMUSG00000041959	0.313976
ENSMUSG00000096171	0.313254
ENSMUSG00000072946	0.312309
ENSMUSG00000007892	0.312183
ENSMUSG00000012350	0.311871
ENSMUSG00000040808	0.3118
ENSMUSG00000020949	0.311715
ENSMUSG00000082179	0.311577
ENSMUSG00000026175	0.311411
ENSMUSG00000021109	0.311108
ENSMUSG00000021027	0.310947
ENSMUSG00000042303	0.308226
ENSMUSG00000026278	0.307406
ENSMUSG00000042472	0.306638
ENSMUSG00000041846	0.305004
ENSMUSG00000020936	0.304333
ENSMUSG00000035828	0.303316
ENSMUSG00000096768	0.302658
ENSMUSG00000079523	0.302111
ENSMUSG00000035342	0.301801
ENSMUSG00000028691	0.301508
ENSMUSG00000074272	0.301175
ENSMUSG00000038335	0.299734
ENSMUSG00000060803	0.29936
ENSMUSG00000079478	0.298739
ENSMUSG00000054889	0.298736
ENSMUSG00000047281	0.298608
ENSMUSG00000000171	0.298338
ENSMUSG00000096199	0.298314
ENSMUSG00000017386	0.298269
ENSMUSG00000052609	0.29752
ENSMUSG00000045690	0.296794
ENSMUSG00000021076	0.29675
ENSMUSG00000023909	0.296557
ENSMUSG00000005803	0.294839
ENSMUSG00000078949	0.294277
ENSMUSG00000047675	0.294007
ENSMUSG00000004535	0.293524
ENSMUSG00000044465	0.293139
ENSMUSG00000041801	0.292608
ENSMUSG00000031209	0.291443
ENSMUSG00000030826	0.290604
ENSMUSG00000028943	0.29055
ENSMUSG00000035451	0.28914
ENSMUSG00000003847	0.289042
ENSMUSG00000098973	0.28895
ENSMUSG00000034308	0.288514
ENSMUSG00000075420	0.288119
ENSMUSG00000037916	0.287984
ENSMUSG00000062070	0.287461
ENSMUSG00000053332	0.287459
ENSMUSG00000018623	0.287425
ENSMUSG00000025026	0.28681
ENSMUSG00000041341	0.286759
ENSMUSG00000032288	0.286692
ENSMUSG00000020163	0.286451
ENSMUSG00000022389	0.285659
ENSMUSG00000030342	0.285177
ENSMUSG00000014601	0.285034
ENSMUSG00000046330	0.284887
ENSMUSG00000060073	0.284668
ENSMUSG00000020423	0.284276
ENSMUSG00000033060	0.284118
ENSMUSG00000027954	0.283648
ENSMUSG00000028998	0.283362
ENSMUSG00000035559	0.283312
ENSMUSG00000058587	0.283207
ENSMUSG00000054309	0.283077
ENSMUSG00000015605	0.282978
ENSMUSG00000043501	0.281988
ENSMUSG00000053559	0.281513
ENSMUSG00000019888	0.281351
ENSMUSG00000006333	0.281132
ENSMUSG00000021392	0.280976
ENSMUSG00000031555	0.280596
ENSMUSG00000004789	0.280569
ENSMUSG00000026864	0.279302
ENSMUSG00000024424	0.279235
ENSMUSG00000038415	0.279222
ENSMUSG00000034566	0.279129
ENSMUSG00000046223	0.278266
ENSMUSG00000029388	0.277441
ENSMUSG00000028821	0.276945
ENSMUSG00000042595	0.27655
ENSMUSG00000024747	0.276065
ENSMUSG00000041712	0.275671
ENSMUSG00000021134	0.27564
ENSMUSG00000032348	0.275432
ENSMUSG00000055114	0.27536
ENSMUSG00000022234	0.274584
ENSMUSG00000063457	0.274155
ENSMUSG00000020594	0.273981
ENSMUSG00000059070	0.273298
ENSMUSG00000090553	0.272352
ENSMUSG00000022899	0.271893
ENSMUSG00000090841	0.271826
ENSMUSG00000071654	0.271725
ENSMUSG00000026750	0.271599
ENSMUSG00000082180	0.271592
ENSMUSG00000031059	0.271555
ENSMUSG00000053477	0.271517
ENSMUSG00000029036	0.271273
ENSMUSG00000047721	0.270939
ENSMUSG00000032518	0.270166
ENSMUSG00000014313	0.269632
ENSMUSG00000037458	0.269412
ENSMUSG00000047735	0.268734
ENSMUSG00000035722	0.26865
ENSMUSG00000054717	0.268265
ENSMUSG00000027663	0.267668
ENSMUSG00000028973	0.267505
ENSMUSG00000038059	0.267279
ENSMUSG00000053286	0.267248
ENSMUSG00000036299	0.266658
ENSMUSG00000022836	0.265189
ENSMUSG00000027236	0.265172
ENSMUSG00000020993	0.264489
ENSMUSG00000021113	0.263577
ENSMUSG00000031146	0.263354
ENSMUSG00000020018	0.262325
ENSMUSG00000024968	0.26196
ENSMUSG00000024048	0.261941
ENSMUSG00000028042	0.26186
ENSMUSG00000060487	0.261834
ENSMUSG00000016252	0.261469
ENSMUSG00000073775	0.261225
ENSMUSG00000085241	0.261219
ENSMUSG00000105814	0.260718
ENSMUSG00000000563	0.260715
ENSMUSG00000041193	0.260418
ENSMUSG00000029864	0.26035
ENSMUSG00000073411	0.258981
ENSMUSG00000029580	0.258583
ENSMUSG00000024829	0.258378
ENSMUSG00000036264	0.258232
ENSMUSG00000091931	0.258007
ENSMUSG00000018474	0.257978
ENSMUSG00000021277	0.257848
ENSMUSG00000025508	0.25742
ENSMUSG00000029811	0.257318
ENSMUSG00000037579	0.257138
ENSMUSG00000021036	0.256917
ENSMUSG00000029614	0.256825
ENSMUSG00000022336	0.256092
ENSMUSG00000027230	0.255673
ENSMUSG00000033953	0.255451
ENSMUSG00000055762	0.255046
ENSMUSG00000054342	0.254897
ENSMUSG00000068744	0.254838
ENSMUSG00000050846	0.254518
ENSMUSG00000050628	0.254444
ENSMUSG00000021054	0.25435
ENSMUSG00000098019	0.25399
ENSMUSG00000041736	0.253413
ENSMUSG00000029610	0.253406
ENSMUSG00000021051	0.253263
ENSMUSG00000026385	0.2532
ENSMUSG00000050549	0.251356
ENSMUSG00000018707	0.250951
ENSMUSG00000021395	0.25072
ENSMUSG00000040269	0.250701
ENSMUSG00000029505	-0.250031
ENSMUSG00000034663	-0.250051
ENSMUSG00000026489	-0.250163
ENSMUSG00000069049	-0.250232
ENSMUSG00000027189	-0.250471
ENSMUSG00000023367	-0.250526
ENSMUSG00000046598	-0.250743
ENSMUSG00000033970	-0.251026
ENSMUSG00000048756	-0.25158
ENSMUSG00000056394	-0.251672
ENSMUSG00000028064	-0.251808
ENSMUSG00000048271	-0.251843
ENSMUSG00000029201	-0.251954
ENSMUSG00000001761	-0.2522
ENSMUSG00000022477	-0.253105
ENSMUSG00000027490	-0.253125
ENSMUSG00000023004	-0.253267
ENSMUSG00000028614	-0.253634
ENSMUSG00000018446	-0.253782
ENSMUSG00000034192	-0.254436
ENSMUSG00000019883	-0.254601
ENSMUSG00000020775	-0.255023
ENSMUSG00000045636	-0.255253
ENSMUSG00000017453	-0.255269
ENSMUSG00000026275	-0.255621
ENSMUSG00000004070	-0.255757
ENSMUSG00000021496	-0.256303
ENSMUSG00000035992	-0.25635
ENSMUSG00000020935	-0.256519
ENSMUSG00000018189	-0.256624
ENSMUSG00000032076	-0.257376
ENSMUSG00000025747	-0.257697
ENSMUSG00000028955	-0.257713
ENSMUSG00000067235	-0.257979
ENSMUSG00000079316	-0.258055
ENSMUSG00000025196	-0.258757
ENSMUSG00000001750	-0.258897
ENSMUSG00000007817	-0.258954
ENSMUSG00000029673	-0.258991
ENSMUSG00000034981	-0.259287
ENSMUSG00000022797	-0.25959
ENSMUSG00000020496	-0.259991
ENSMUSG00000032080	-0.260049
ENSMUSG00000005732	-0.260134
ENSMUSG00000019947	-0.260227
ENSMUSG00000003868	-0.260351
ENSMUSG00000015837	-0.260397
ENSMUSG00000028803	-0.261021
ENSMUSG00000038252	-0.261146
ENSMUSG00000032344	-0.261363
ENSMUSG00000034926	-0.26154
ENSMUSG00000048701	-0.261803
ENSMUSG00000041354	-0.261818
ENSMUSG00000028718	-0.261899
ENSMUSG00000041237	-0.261966
ENSMUSG00000011096	-0.262575
ENSMUSG00000001211	-0.262699
ENSMUSG00000031706	-0.262763
ENSMUSG00000063511	-0.262786
ENSMUSG00000031467	-0.262941
ENSMUSG00000032400	-0.263385
ENSMUSG00000059273	-0.263506
ENSMUSG00000025791	-0.264033
ENSMUSG00000072980	-0.264201
ENSMUSG00000103711	-0.264445
ENSMUSG00000028044	-0.26453
ENSMUSG00000024974	-0.264602
ENSMUSG00000027184	-0.264609
ENSMUSG00000021518	-0.264674
ENSMUSG00000025647	-0.264775
ENSMUSG00000024271	-0.264953
ENSMUSG00000029591	-0.265038
ENSMUSG00000057329	-0.265738
ENSMUSG00000030201	-0.26659
ENSMUSG00000001418	-0.266793
ENSMUSG00000028327	-0.266898
ENSMUSG00000002308	-0.26746
ENSMUSG00000051910	-0.26813
ENSMUSG00000021065	-0.268942
ENSMUSG00000023571	-0.26927
ENSMUSG00000032349	-0.26992
ENSMUSG00000026915	-0.270489
ENSMUSG00000026615	-0.270712
ENSMUSG00000032199	-0.27133
ENSMUSG00000022945	-0.271628
ENSMUSG00000020922	-0.27172
ENSMUSG00000030717	-0.271727
ENSMUSG00000031604	-0.271854
ENSMUSG00000060703	-0.272158
ENSMUSG00000030560	-0.272236
ENSMUSG00000018537	-0.27249
ENSMUSG00000007080	-0.273135
ENSMUSG00000029776	-0.27324
ENSMUSG00000015112	-0.273433
ENSMUSG00000008999	-0.274229
ENSMUSG00000036825	-0.274512
ENSMUSG00000036893	-0.274705
ENSMUSG00000036875	-0.274931
ENSMUSG00000031442	-0.274988
ENSMUSG00000062075	-0.275275
ENSMUSG00000021748	-0.27548
ENSMUSG00000033429	-0.27557
ENSMUSG00000022974	-0.275784
ENSMUSG00000068220	-0.275942
ENSMUSG00000026987	-0.275997
ENSMUSG00000025481	-0.276009
ENSMUSG00000035772	-0.276084
ENSMUSG00000025504	-0.276526
ENSMUSG00000001105	-0.277326
ENSMUSG00000046329	-0.277646
ENSMUSG00000023104	-0.278003
ENSMUSG00000001424	-0.27819
ENSMUSG00000025933	-0.27838
ENSMUSG00000050530	-0.278385
ENSMUSG00000024177	-0.279224
ENSMUSG00000022031	-0.279596
ENSMUSG00000028960	-0.279744
ENSMUSG00000024070	-0.28019
ENSMUSG00000028397	-0.280683
ENSMUSG00000025198	-0.280692
ENSMUSG00000034349	-0.280919
ENSMUSG00000020847	-0.280939
ENSMUSG00000026603	-0.281076
ENSMUSG00000026553	-0.281375
ENSMUSG00000020029	-0.281714
ENSMUSG00000008575	-0.282227
ENSMUSG00000028743	-0.28225
ENSMUSG00000038366	-0.28234
ENSMUSG00000033088	-0.28332
ENSMUSG00000095687	-0.283486
ENSMUSG00000022673	-0.283495
ENSMUSG00000028830	-0.283534
ENSMUSG00000023960	-0.283661
ENSMUSG00000036427	-0.283662
ENSMUSG00000025813	-0.28414
ENSMUSG00000044783	-0.28424
ENSMUSG00000028278	-0.284609
ENSMUSG00000017499	-0.284675
ENSMUSG00000032449	-0.284924
ENSMUSG00000032757	-0.284964
ENSMUSG00000051413	-0.285242
ENSMUSG00000096210	-0.286276
ENSMUSG00000044254	-0.286676
ENSMUSG00000029730	-0.287336
ENSMUSG00000021468	-0.287389
ENSMUSG00000031751	-0.287443
ENSMUSG00000068250	-0.287547
ENSMUSG00000074748	-0.287605
ENSMUSG00000028755	-0.287668
ENSMUSG00000042557	-0.288085
ENSMUSG00000031954	-0.289091
ENSMUSG00000025437	-0.291478
ENSMUSG00000027984	-0.291971
ENSMUSG00000028884	-0.292154
ENSMUSG00000026219	-0.292304
ENSMUSG00000010755	-0.294839
ENSMUSG00000020362	-0.295093
ENSMUSG00000074582	-0.295184
ENSMUSG00000021326	-0.296548
ENSMUSG00000021589	-0.297038
ENSMUSG00000031661	-0.297655
ENSMUSG00000040354	-0.297987
ENSMUSG00000028811	-0.299184
ENSMUSG00000079620	-0.299506
ENSMUSG00000022360	-0.300174
ENSMUSG00000021280	-0.300893
ENSMUSG00000031788	-0.300915
ENSMUSG00000029446	-0.301271
ENSMUSG00000034667	-0.301412
ENSMUSG00000038612	-0.301623
ENSMUSG00000029004	-0.302325
ENSMUSG00000031024	-0.302459
ENSMUSG00000022010	-0.30354
ENSMUSG00000000278	-0.303721
ENSMUSG00000009894	-0.304158
ENSMUSG00000021127	-0.30483
ENSMUSG00000017548	-0.304899
ENSMUSG00000009575	-0.305576
ENSMUSG00000032350	-0.306001
ENSMUSG00000028138	-0.306194
ENSMUSG00000030494	-0.306533
ENSMUSG00000028693	-0.306851
ENSMUSG00000079445	-0.307335
ENSMUSG00000035936	-0.307829
ENSMUSG00000042569	-0.307992
ENSMUSG00000061689	-0.308134
ENSMUSG00000031402	-0.308479
ENSMUSG00000048578	-0.309893
ENSMUSG00000033721	-0.309954
ENSMUSG00000030654	-0.310142
ENSMUSG00000029752	-0.310318
ENSMUSG00000008167	-0.310945
ENSMUSG00000020629	-0.31139
ENSMUSG00000044860	-0.312227
ENSMUSG00000026825	-0.313011
ENSMUSG00000021944	-0.313169
ENSMUSG00000085795	-0.313413
ENSMUSG00000022033	-0.313526
ENSMUSG00000090035	-0.313707
ENSMUSG00000003824	-0.314024
ENSMUSG00000032666	-0.31434
ENSMUSG00000036534	-0.31589
ENSMUSG00000024660	-0.316037
ENSMUSG00000022445	-0.316192
ENSMUSG00000027639	-0.316324
ENSMUSG00000024369	-0.316697
ENSMUSG00000052117	-0.317113
ENSMUSG00000026103	-0.317696
ENSMUSG00000063275	-0.318905
ENSMUSG00000022607	-0.319847
ENSMUSG00000027429	-0.320294
ENSMUSG00000024493	-0.320442
ENSMUSG00000023045	-0.320512
ENSMUSG00000036572	-0.322219
ENSMUSG00000054942	-0.32232
ENSMUSG00000029208	-0.322494
ENSMUSG00000031516	-0.322578
ENSMUSG00000006678	-0.322826
ENSMUSG00000030374	-0.322863
ENSMUSG00000001403	-0.322895
ENSMUSG00000008348	-0.323174
ENSMUSG00000029777	-0.323183
ENSMUSG00000022219	-0.323403
ENSMUSG00000042323	-0.324576
ENSMUSG00000074715	-0.324752
ENSMUSG00000017707	-0.324999
ENSMUSG00000021215	-0.326424
ENSMUSG00000027306	-0.328237
ENSMUSG00000025076	-0.328753
ENSMUSG00000018509	-0.329402
ENSMUSG00000032440	-0.330401
ENSMUSG00000020111	-0.331131
ENSMUSG00000031490	-0.331202
ENSMUSG00000024002	-0.331243
ENSMUSG00000028152	-0.331544
ENSMUSG00000029397	-0.332482
ENSMUSG00000030088	-0.33335
ENSMUSG00000035325	-0.334157
ENSMUSG00000003344	-0.335257
ENSMUSG00000074445	-0.335317
ENSMUSG00000051379	-0.335674
ENSMUSG00000006731	-0.335871
ENSMUSG00000038943	-0.335878
ENSMUSG00000031821	-0.336319
ENSMUSG00000027562	-0.336831
ENSMUSG00000033102	-0.339481
ENSMUSG00000022223	-0.339787
ENSMUSG00000043439	-0.341849
ENSMUSG00000090019	-0.342314
ENSMUSG00000021665	-0.343032
ENSMUSG00000041313	-0.343112
ENSMUSG00000024921	-0.343733
ENSMUSG00000000957	-0.344806
ENSMUSG00000028248	-0.344929
ENSMUSG00000021196	-0.346316
ENSMUSG00000060227	-0.34655
ENSMUSG00000058216	-0.346659
ENSMUSG00000029381	-0.34701
ENSMUSG00000073678	-0.347543
ENSMUSG00000041891	-0.348782
ENSMUSG00000029162	-0.349684
ENSMUSG00000074733	-0.353446
ENSMUSG00000041235	-0.354436
ENSMUSG00000032216	-0.35466
ENSMUSG00000021506	-0.354857
ENSMUSG00000041133	-0.355042
ENSMUSG00000012405	-0.355215
ENSMUSG00000026305	-0.35525
ENSMUSG00000061808	-0.355271
ENSMUSG00000034171	-0.355311
ENSMUSG00000019852	-0.355353
ENSMUSG00000036565	-0.356124
ENSMUSG00000093930	-0.359782
ENSMUSG00000027424	-0.359947
ENSMUSG00000040659	-0.360679
ENSMUSG00000031838	-0.362458
ENSMUSG00000045273	-0.363044
ENSMUSG00000040010	-0.363909
ENSMUSG00000079057	-0.364886
ENSMUSG00000029910	-0.365244
ENSMUSG00000030849	-0.365256
ENSMUSG00000024962	-0.366346
ENSMUSG00000021336	-0.366908
ENSMUSG00000018326	-0.366978
ENSMUSG00000058135	-0.367676
ENSMUSG00000063445	-0.367847
ENSMUSG00000001525	-0.368747
ENSMUSG00000022105	-0.36883
ENSMUSG00000019818	-0.369825
ENSMUSG00000036768	-0.371331
ENSMUSG00000025935	-0.371637
ENSMUSG00000028179	-0.372072
ENSMUSG00000034528	-0.372146
ENSMUSG00000035769	-0.372869
ENSMUSG00000004099	-0.374075
ENSMUSG00000021114	-0.376971
ENSMUSG00000008035	-0.37731
ENSMUSG00000058240	-0.379318
ENSMUSG00000040706	-0.380021
ENSMUSG00000044894	-0.381285
ENSMUSG00000039396	-0.385568
ENSMUSG00000054662	-0.386886
ENSMUSG00000059060	-0.391597
ENSMUSG00000030298	-0.392177
ENSMUSG00000020099	-0.39296
ENSMUSG00000031626	-0.393064
ENSMUSG00000021417	-0.393193
ENSMUSG00000026687	-0.394828
ENSMUSG00000020098	-0.394904
ENSMUSG00000067231	-0.395797
ENSMUSG00000006728	-0.398375
ENSMUSG00000048373	-0.399419
ENSMUSG00000040204	-0.402156
ENSMUSG00000023169	-0.403153
ENSMUSG00000026473	-0.403961
ENSMUSG00000020097	-0.404442
ENSMUSG00000024597	-0.406002
ENSMUSG00000018415	-0.410188
ENSMUSG00000043629	-0.410906
ENSMUSG00000056851	-0.411527
ENSMUSG00000005034	-0.411609
ENSMUSG00000078566	-0.412811
ENSMUSG00000068739	-0.414378
ENSMUSG00000026918	-0.415964
ENSMUSG00000024646	-0.415999
ENSMUSG00000027715	-0.416211
ENSMUSG00000028136	-0.417008
ENSMUSG00000035504	-0.417848
ENSMUSG00000031960	-0.42415
ENSMUSG00000019942	-0.426333
ENSMUSG00000001663	-0.426636
ENSMUSG00000001665	-0.426768
ENSMUSG00000099759	-0.426938
ENSMUSG00000005069	-0.436763
ENSMUSG00000049091	-0.43706
ENSMUSG00000039410	-0.43718
ENSMUSG00000031451	-0.43847
ENSMUSG00000023170	-0.439384
ENSMUSG00000051483	-0.441499
ENSMUSG00000018846	-0.441605
ENSMUSG00000032374	-0.442306
ENSMUSG00000027018	-0.445524
ENSMUSG00000048782	-0.446435
ENSMUSG00000021998	-0.447316
ENSMUSG00000034371	-0.448399
ENSMUSG00000048534	-0.455965
ENSMUSG00000004038	-0.456572
ENSMUSG00000102252	-0.457809
ENSMUSG00000039671	-0.463142
ENSMUSG00000020680	-0.469174
ENSMUSG00000030720	-0.474448
ENSMUSG00000026417	-0.477936
ENSMUSG00000029090	-0.481215
ENSMUSG00000020914	-0.488927
ENSMUSG00000003528	-0.491337
ENSMUSG00000069805	-0.492202
ENSMUSG00000025991	-0.49373
ENSMUSG00000023883	-0.49538
ENSMUSG00000024843	-0.496929
ENSMUSG00000004270	-0.511059
ENSMUSG00000027187	-0.514728
ENSMUSG00000071604	-0.517088
ENSMUSG00000030835	-0.520318
ENSMUSG00000036523	-0.530337
ENSMUSG00000035000	-0.530784
ENSMUSG00000035227	-0.534444
ENSMUSG00000023057	-0.541084
ENSMUSG00000031886	-0.547079
ENSMUSG00000005125	-0.561042
ENSMUSG00000001270	-0.562246
ENSMUSG00000039062	-0.573695
ENSMUSG00000070044	-0.576468
ENSMUSG00000025007	-0.577103
ENSMUSG00000024975	-0.597941
ENSMUSG00000024587	-0.610461
ENSMUSG00000028158	-0.618947
ENSMUSG00000032081	-0.620395
ENSMUSG00000010095	-0.620419
ENSMUSG00000024411	-0.638569
ENSMUSG00000025091	-0.653584
ENSMUSG00000037465	-0.659817
ENSMUSG00000025403	-0.67021
ENSMUSG00000024640	-0.670541
ENSMUSG00000103458	-0.693522
ENSMUSG00000100826	-0.695391
ENSMUSG00000031173	-0.715324
ENSMUSG00000090231	-0.724906
ENSMUSG00000029814	-0.781238
ENSMUSG00000009585	-0.811515
ENSMUSG00000005268	-0.830017
ENSMUSG00000031633	-0.856805
ENSMUSG00000025194	-0.876139
ENSMUSG00000038393	-0.884024
ENSMUSG00000047517	-0.938541
ENSMUSG00000027761	-0.962493
ENSMUSG00000074207	-1.10147
ENSMUSG00000010663	-1.10639
ENSMUSG00000031762	-1.15116
ENSMUSG00000074195	-1.27359
ENSMUSG00000031765	-1.31014
ENSMUSG00000054422	-1.37535
ENSMUSG00000022949	-1.47883
ENSMUSG00000024691	-1.68061
ENSMUSG00000025492	-2.28938
